# Developmental regulation of neuronal gene expression by Elongator complex protein 1 dosage

**DOI:** 10.1101/2021.04.16.440179

**Authors:** Elisabetta Morini, Dadi Gao, Emily M. Logan, Monica Salani, Aram J. Krauson, Anil Chekuri, Yei-Tsung Chen, Ashok Ragavendran, Probir Chakravarty, Serkan Erdin, Alexei Stortchevoi, Jesper Q. Svejstrup, Michael E. Talkowski, Susan A. Slaugenhaupt

## Abstract

Elongator is a highly conserved protein complex required for transcriptional elongation, intracellular transport and translation. Elongator complex protein 1 (ELP1) is the scaffolding protein of Elongator and is essential for its assembly and stability. Familial dysautonomia (FD), a hereditary sensory and autonomic neuropathy, is caused by a mutation in *ELP1* that lead to a tissue-specific reduction of ELP1 protein. Our work to generate a phenotypic mouse model for FD led to the discovery that homozygous deletion of the mouse *Elp1* gene leads to embryonic lethality prior to mid-gestation. Given that FD is caused by a reduction, not loss, of ELP1, we generated two new mouse models by introducing different copy numbers of the human FD *ELP1* transgene into the *Elp1* knockout mouse (*Elp1*^*-/-*^) and observed that human *ELP1* expression rescues embryonic development in a dose dependent manner. We then conducted a comprehensive transcriptome analysis in mouse embryos to identify genes and pathways whose expression correlates with the amount of *ELP1*. We found that *ELP1* is essential for the expression of genes responsible for the formation and development of the nervous system. Further, gene length analysis of the differentially expressed genes showed that the loss of *Elp1* mainly impacts the expression of long genes and that by gradually restoring Elongator their expression is progressively rescued. Finally, through evaluation of co-expression modules, we identified gene sets with unique expression patterns that depended on *ELP1* expression. Overall, this study highlights the crucial role of *ELP1* during early embryonic neuronal development and reveals gene networks and biological pathways that are regulated by Elongator.
