## Supplementary Table 3 for "Developmental regulation of neuronal gene expression by Elongator complex protein 1 dosage"

### Sheet: GO analisys_>100kb down genes
GO Term	Description	P-value	FDR q-value	Enrichment	N	B	n	b	Genes
GO:0097458	neuron part	6.4e-07	0.000422	1.64	836	135	238	63	[Shank2 - sh3/ankyrin domain gene 2, Tmem163 - transmembrane protein 163, Abca4 - atp-binding cassette, sub-family a (abc1), member 4, Ppargc1a - peroxisome proliferative activated receptor, gamma, coactivator 1 alpha, Ntrk3 - neurotrophic tyrosine kinase, receptor, type 3, Kcnip1 - kv channel-interacting protein 1, Cntnap2 - contactin associated protein-like 2, Slc8a1 - solute carrier family 8 (…
GO:0005887	integral component of plasma membrane	1.21e-06	0.0004	1.84	836	82	238	43	[Slc8a3 - solute carrier family 8 (sodium/calcium exchanger), member 3, Slco5a1 - solute carrier organic anion transporter family, member 5a1, Abca4 - atp-binding cassette, sub-family a (abc1), member 4, Ntrk3 - neurotrophic tyrosine kinase, receptor, type 3, Sema3d - sema domain, immunoglobulin domain (ig), short basic domain, secreted, (semaphorin) 3d, Cadm1 - cell adhesion molecule 1, Slc8a1 -…
GO:0044459	plasma membrane part	2.18e-06	0.00048	1.53	836	165	238	72	[Shank2 - sh3/ankyrin domain gene 2, Slco5a1 - solute carrier organic anion transporter family, member 5a1, Abca4 - atp-binding cassette, sub-family a (abc1), member 4, Kcnip1 - kv channel-interacting protein 1, Ntrk3 - neurotrophic tyrosine kinase, receptor, type 3, Cntnap2 - contactin associated protein-like 2, Syne2 - spectrin repeat containing, nuclear envelope 2, Prkcb - protein kinase c, be…
GO:0031226	intrinsic component of plasma membrane	2.21e-06	0.000364	1.8	836	86	238	44	[Slc8a3 - solute carrier family 8 (sodium/calcium exchanger), member 3, Slco5a1 - solute carrier organic anion transporter family, member 5a1, Abca4 - atp-binding cassette, sub-family a (abc1), member 4, Ntrk3 - neurotrophic tyrosine kinase, receptor, type 3, Sema3d - sema domain, immunoglobulin domain (ig), short basic domain, secreted, (semaphorin) 3d, Cadm1 - cell adhesion molecule 1, Slc8a1 -…
GO:0043005	neuron projection	4.8e-06	0.000633	1.72	836	96	238	47	[Slc8a3 - solute carrier family 8 (sodium/calcium exchanger), member 3, Shank2 - sh3/ankyrin domain gene 2, Kcnn2 - potassium intermediate/small conductance calcium-activated channel, subfamily n, member 2, Ppargc1a - peroxisome proliferative activated receptor, gamma, coactivator 1 alpha, Ntrk3 - neurotrophic tyrosine kinase, receptor, type 3, Kcnip1 - kv channel-interacting protein 1, Cadm1 - c…
GO:0099240	intrinsic component of synaptic membrane	1.23e-05	0.00136	2.38	836	28	238	19	[Slc8a3 - solute carrier family 8 (sodium/calcium exchanger), member 3, Chrna7 - cholinergic receptor, nicotinic, alpha polypeptide 7, Dcc - deleted in colorectal carcinoma, Epha7 - eph receptor a7, Erbb4 - v-erb-a erythroblastic leukemia viral oncogene homolog 4 (avian), Lrrc4 - leucine rich repeat containing 4, Ntrk3 - neurotrophic tyrosine kinase, receptor, type 3, Cadm1 - cell adhesion molecu…
GO:0099699	integral component of synaptic membrane	1.23e-05	0.00116	2.38	836	28	238	19	[Slc8a3 - solute carrier family 8 (sodium/calcium exchanger), member 3, Chrna7 - cholinergic receptor, nicotinic, alpha polypeptide 7, Dcc - deleted in colorectal carcinoma, Epha7 - eph receptor a7, Erbb4 - v-erb-a erythroblastic leukemia viral oncogene homolog 4 (avian), Lrrc4 - leucine rich repeat containing 4, Ntrk3 - neurotrophic tyrosine kinase, receptor, type 3, Cadm1 - cell adhesion molecu…
GO:0099055	integral component of postsynaptic membrane	1.54e-05	0.00127	2.49	836	24	238	17	[Slc8a3 - solute carrier family 8 (sodium/calcium exchanger), member 3, Chrna7 - cholinergic receptor, nicotinic, alpha polypeptide 7, Dcc - deleted in colorectal carcinoma, Erbb4 - v-erb-a erythroblastic leukemia viral oncogene homolog 4 (avian), Epha7 - eph receptor a7, Lrrc4 - leucine rich repeat containing 4, Ntrk3 - neurotrophic tyrosine kinase, receptor, type 3, Cadm1 - cell adhesion molecu…
GO:0098936	intrinsic component of postsynaptic membrane	1.54e-05	0.00113	2.49	836	24	238	17	[Slc8a3 - solute carrier family 8 (sodium/calcium exchanger), member 3, Chrna7 - cholinergic receptor, nicotinic, alpha polypeptide 7, Dcc - deleted in colorectal carcinoma, Erbb4 - v-erb-a erythroblastic leukemia viral oncogene homolog 4 (avian), Epha7 - eph receptor a7, Lrrc4 - leucine rich repeat containing 4, Ntrk3 - neurotrophic tyrosine kinase, receptor, type 3, Cadm1 - cell adhesion molecu…
GO:0032991	protein-containing complex	2.03e-05	0.00134	1.41	836	207	238	83	[Shank2 - sh3/ankyrin domain gene 2, Myo16 - myosin xvi, Obscn - obscurin, cytoskeletal calmodulin and titin-interacting rhogef, Ppp2r2b - protein phosphatase 2 (formerly 2a), regulatory subunit b (pr 52), beta isoform, Ppargc1a - peroxisome proliferative activated receptor, gamma, coactivator 1 alpha, Ntrk3 - neurotrophic tyrosine kinase, receptor, type 3, Kcnip1 - kv channel-interacting protein…
GO:0044456	synapse part	8.58e-05	0.00515	1.67	836	82	238	39	[Shank2 - sh3/ankyrin domain gene 2, Slc8a3 - solute carrier family 8 (sodium/calcium exchanger), member 3, Kcnn2 - potassium intermediate/small conductance calcium-activated channel, subfamily n, member 2, Tmem163 - transmembrane protein 163, Itga8 - integrin alpha 8, Ntrk3 - neurotrophic tyrosine kinase, receptor, type 3, Cadm1 - cell adhesion molecule 1, Cntnap2 - contactin associated protein-…
GO:0120025	plasma membrane bounded cell projection	8.87e-05	0.00488	1.53	836	119	238	52	[Shank2 - sh3/ankyrin domain gene 2, Fmn2 - formin 2, Ppargc1a - peroxisome proliferative activated receptor, gamma, coactivator 1 alpha, Ntrk3 - neurotrophic tyrosine kinase, receptor, type 3, Kcnip1 - kv channel-interacting protein 1, Cntnap2 - contactin associated protein-like 2, Slc8a1 - solute carrier family 8 (sodium/calcium exchanger), member 1, Lrrc7 - leucine rich repeat containing 7, Gp…
GO:0098978	glutamatergic synapse	0.000131	0.00667	1.91	836	46	238	25	[Shank2 - sh3/ankyrin domain gene 2, Plcxd3 - phosphatidylinositol-specific phospholipase c, x domain containing 3, Ntrk3 - neurotrophic tyrosine kinase, receptor, type 3, Cadm1 - cell adhesion molecule 1, Adam23 - a disintegrin and metallopeptidase domain 23, Ptprz1 - protein tyrosine phosphatase, receptor type z, polypeptide 1, Lrrc7 - leucine rich repeat containing 7, Lrrtm3 - leucine rich rep…
GO:0033267	axon part	0.000211	0.00993	1.99	836	37	238	21	[Slc8a3 - solute carrier family 8 (sodium/calcium exchanger), member 3, Shank2 - sh3/ankyrin domain gene 2, Chrna7 - cholinergic receptor, nicotinic, alpha polypeptide 7, Map2 - microtubule-associated protein 2, Dcc - deleted in colorectal carcinoma, Cadm1 - cell adhesion molecule 1, Nrcam - neuron-glia-cam-related cell adhesion molecule, Cntnap2 - contactin associated protein-like 2, Prkcb - pro…
GO:0045202	synapse	0.000349	0.0153	1.57	836	92	238	41	[Slc8a3 - solute carrier family 8 (sodium/calcium exchanger), member 3, Shank2 - sh3/ankyrin domain gene 2, Plcxd3 - phosphatidylinositol-specific phospholipase c, x domain containing 3, Tmem163 - transmembrane protein 163, Ntrk3 - neurotrophic tyrosine kinase, receptor, type 3, Cadm1 - cell adhesion molecule 1, Cntnap2 - contactin associated protein-like 2, Slc8a1 - solute carrier family 8 (sodi…
GO:0099060	integral component of postsynaptic specialization membrane	0.00036	0.0149	2.58	836	15	238	11	[Chrna7 - cholinergic receptor, nicotinic, alpha polypeptide 7, Dcc - deleted in colorectal carcinoma, Ptprz1 - protein tyrosine phosphatase, receptor type z, polypeptide 1, Epha7 - eph receptor a7, Erbb4 - v-erb-a erythroblastic leukemia viral oncogene homolog 4 (avian), Lrrc4 - leucine rich repeat containing 4, Cdh2 - cadherin 2, Lrrc7 - leucine rich repeat containing 7, Gabra3 - gamma-aminobut…
GO:0098948	intrinsic component of postsynaptic specialization membrane	0.00036	0.014	2.58	836	15	238	11	[Chrna7 - cholinergic receptor, nicotinic, alpha polypeptide 7, Dcc - deleted in colorectal carcinoma, Ptprz1 - protein tyrosine phosphatase, receptor type z, polypeptide 1, Erbb4 - v-erb-a erythroblastic leukemia viral oncogene homolog 4 (avian), Epha7 - eph receptor a7, Lrrc4 - leucine rich repeat containing 4, Cdh2 - cadherin 2, Lrrc7 - leucine rich repeat containing 7, Gabra3 - gamma-aminobut…
GO:0098796	membrane protein complex	0.000502	0.0184	1.73	836	57	238	28	[Shank2 - sh3/ankyrin domain gene 2, Pgm5 - phosphoglucomutase 5, Itga8 - integrin alpha 8, Kcnip1 - kv channel-interacting protein 1, Cdh7 - cadherin 7, type 2, Trdn - triadin, Syne2 - spectrin repeat containing, nuclear envelope 2, Cntnap2 - contactin associated protein-like 2, Clmn - calmin, Traf3 - tnf receptor-associated factor 3, Lrrc7 - leucine rich repeat containing 7, Gabra3 - gamma-amin…
GO:0120038	plasma membrane bounded cell projection part	0.000856	0.0297	1.49	836	104	238	44	[Slc8a3 - solute carrier family 8 (sodium/calcium exchanger), member 3, Shank2 - sh3/ankyrin domain gene 2, Kcnn2 - potassium intermediate/small conductance calcium-activated channel, subfamily n, member 2, Abca4 - atp-binding cassette, sub-family a (abc1), member 4, Ppargc1a - peroxisome proliferative activated receptor, gamma, coactivator 1 alpha, Itga8 - integrin alpha 8, Kcnip1 - kv channel-i…
GO:0044463	cell projection part	0.000856	0.0282	1.49	836	104	238	44	[Slc8a3 - solute carrier family 8 (sodium/calcium exchanger), member 3, Shank2 - sh3/ankyrin domain gene 2, Kcnn2 - potassium intermediate/small conductance calcium-activated channel, subfamily n, member 2, Abca4 - atp-binding cassette, sub-family a (abc1), member 4, Ppargc1a - peroxisome proliferative activated receptor, gamma, coactivator 1 alpha, Itga8 - integrin alpha 8, Kcnip1 - kv channel-i…
GO:0042995	cell projection	0.000866	0.0272	1.42	836	134	238	54	[Shank2 - sh3/ankyrin domain gene 2, Fmn2 - formin 2, Ppargc1a - peroxisome proliferative activated receptor, gamma, coactivator 1 alpha, Kcnip1 - kv channel-interacting protein 1, Ntrk3 - neurotrophic tyrosine kinase, receptor, type 3, Cntnap2 - contactin associated protein-like 2, Slc8a1 - solute carrier family 8 (sodium/calcium exchanger), member 1, Lrrc7 - leucine rich repeat containing 7, Gp…
GO:0043235	receptor complex	0.000925	0.0277	1.91	836	35	238	19	[Shank2 - sh3/ankyrin domain gene 2, Chrna7 - cholinergic receptor, nicotinic, alpha polypeptide 7, Itga9 - integrin alpha 9, Epha5 - eph receptor a5, Epha7 - eph receptor a7, Erbb4 - v-erb-a erythroblastic leukemia viral oncogene homolog 4 (avian), Itga8 - integrin alpha 8, Ntrk3 - neurotrophic tyrosine kinase, receptor, type 3, Bmpr1b - bone morphogenetic protein receptor, type 1b, Gfra1 - glia…
GO:0042383	sarcolemma	0.000964	0.0277	2.51	836	14	238	10	[Slc8a1 - solute carrier family 8 (sodium/calcium exchanger), member 1, Dtna - dystrobrevin alpha, Slc8a3 - solute carrier family 8 (sodium/calcium exchanger), member 3, Kcnn2 - potassium intermediate/small conductance calcium-activated channel, subfamily n, member 2, Cd36 - cd36 antigen, Obscn - obscurin, cytoskeletal calmodulin and titin-interacting rhogef, Cdh2 - cadherin 2, Pgm5 - phosphogluc…
GO:0044309	neuron spine	0.000964	0.0265	2.51	836	14	238	10	[Slc8a1 - solute carrier family 8 (sodium/calcium exchanger), member 1, Shank2 - sh3/ankyrin domain gene 2, Slc8a3 - solute carrier family 8 (sodium/calcium exchanger), member 3, Chrna7 - cholinergic receptor, nicotinic, alpha polypeptide 7, Kcnn2 - potassium intermediate/small conductance calcium-activated channel, subfamily n, member 2, Apba2 - amyloid beta (a4) precursor protein-binding, famil…
