## Supplementary Table 4 for "Developmental regulation of neuronal gene expression by Elongator complex protein 1 dosage"

### Sheet: GO_ME3_ME2
Module	GO Term	Description	P-value	FDR q-value	Enrichment	N	B	n	b	Genes
ME3	GO:0120038	plasma membrane bounded cell projection part	1.91e-05	0.0374	1.95	15007	1382	234	42	[Kcnq2 - potassium voltage-gated channel, subfamily q, member 2, Slc8a3 - solute carrier family 8 (sodium/calcium exchanger), member 3, Camk2a - calcium/calmodulin-dependent protein kinase ii alpha, Tubb4a - tubulin, beta 4a class iva, Syt11 - synaptotagmin xi, Rabl2 - rab, member of ras oncogene family-like 2, Dnaaf2 - dynein, axonemal assembly factor 2, Poc1b - poc1 centriolar protein homolog b…
ME3	GO:0044463	cell projection part	1.91e-05	0.0187	1.95	15007	1382	234	42	[Kcnq2 - potassium voltage-gated channel, subfamily q, member 2, Slc8a3 - solute carrier family 8 (sodium/calcium exchanger), member 3, Camk2a - calcium/calmodulin-dependent protein kinase ii alpha, Tubb4a - tubulin, beta 4a class iva, Syt11 - synaptotagmin xi, Rabl2 - rab, member of ras oncogene family-like 2, Dnaaf2 - dynein, axonemal assembly factor 2, Poc1b - poc1 centriolar protein homolog b…
ME3	GO:0033267	axon part	3.43e-05	0.0225	2.89	15007	421	234	19	[Kcnq2 - potassium voltage-gated channel, subfamily q, member 2, Map2 - microtubule-associated protein 2, Slc8a3 - solute carrier family 8 (sodium/calcium exchanger), member 3, BC026590 - cdna sequence bc026590, Tubb4a - tubulin, beta 4a class iva, Syt11 - synaptotagmin xi, Klc1 - kinesin light chain 1, Zc3h14 - zinc finger ccch type containing 14, Sept6 - septin 6, Csnk1e - casein kinase 1, epsi…
ME3	GO:0120025	plasma membrane bounded cell projection	4.9e-05	0.0241	1.81	15007	1634	234	46	[Slc8a3 - solute carrier family 8 (sodium/calcium exchanger), member 3, Fmn2 - formin 2, Tubb4a - tubulin, beta 4a class iva, Camk2a - calcium/calmodulin-dependent protein kinase ii alpha, Enah - enabled homolog (drosophila), Syt11 - synaptotagmin xi, Spink2 - serine peptidase inhibitor, kazal type 2, Pygb - brain glycogen phosphorylase, Csnk1e - casein kinase 1, epsilon, Cadm1 - cell adhesion mo…
ME3	GO:0044441	ciliary part	6.97e-05	0.0274	2.84	15007	406	234	18	[Tubb4a - tubulin, beta 4a class iva, Ift27 - intraflagellar transport 27, Rabl2 - rab, member of ras oncogene family-like 2, Klc1 - kinesin light chain 1, Poc1b - poc1 centriolar protein homolog b (chlamydomonas), Dnaaf2 - dynein, axonemal assembly factor 2, Ccdc104 - coiled-coil domain containing 104, Sept6 - septin 6, Wdr35 - wd repeat domain 35, Ick - intestinal cell kinase, Akt1 - thymoma vi…
ME3	GO:0016607	nuclear speck	7.26e-05	0.0238	3.22	15007	299	234	15	[BC026590 - cdna sequence bc026590, Rbm8a - rna binding motif protein 8a, Srsf2 - serine/arginine-rich splicing factor 2, Zc3h14 - zinc finger ccch type containing 14, Hp1bp3 - heterochromatin protein 1, binding protein 3, Ddx39b - dead (asp-glu-ala-asp) box polypeptide 39b, Snw1 - snw domain containing 1, Srsf1 - serine/arginine-rich splicing factor 1, Msl1 - male-specific lethal 1 homolog (dros…
ME3	GO:0042995	cell projection	0.000103	0.029	1.69	15007	1939	234	51	[Fmn2 - formin 2, Enah - enabled homolog (drosophila), Camk2a - calcium/calmodulin-dependent protein kinase ii alpha, Poc1b - poc1 centriolar protein homolog b (chlamydomonas), Gprin1 - g protein-regulated inducer of neurite outgrowth 1, Pygb - brain glycogen phosphorylase, Csnk1e - casein kinase 1, epsilon, Ncs1 - neuronal calcium sensor 1, Ick - intestinal cell kinase, Sh2b2 - sh2b adaptor prot…
ME3	GO:0044430	cytoskeletal part	0.000304	0.0747	1.77	15007	1413	234	39	[Fmn2 - formin 2, Slc8a3 - solute carrier family 8 (sodium/calcium exchanger), member 3, Tubb4a - tubulin, beta 4a class iva, Enah - enabled homolog (drosophila), Brca2 - breast cancer 2, Dnaaf2 - dynein, axonemal assembly factor 2, Poc1b - poc1 centriolar protein homolog b (chlamydomonas), Unc119 - unc-119 homolog (c. elegans), Ccdc88c - coiled-coil domain containing 88c, Ick - intestinal cell k…
ME3	GO:0030426	growth cone	0.000685	0.149	3.45	15007	186	234	10	[BC026590 - cdna sequence bc026590, Map2 - microtubule-associated protein 2, Smn1 - survival motor neuron 1, Smo - smoothened homolog (drosophila), Klc1 - kinesin light chain 1, Crmp1 - collapsin response mediator protein 1, Kif5c - kinesin family member 5c, Csnk1e - casein kinase 1, epsilon, Mapk8ip1 - mitogen-activated protein kinase 8 interacting protein 1, Pak1 - p21 protein (cdc42/rac)-activ…
ME3	GO:0044294	dendritic growth cone	0.000742	0.146	16.03	15007	12	234	3	[Map2 - microtubule-associated protein 2, Smo - smoothened homolog (drosophila), Mapk8ip1 - mitogen-activated protein kinase 8 interacting protein 1]
ME3	GO:0030427	site of polarized growth	0.00091	0.162	3.32	15007	193	234	10	[BC026590 - cdna sequence bc026590, Map2 - microtubule-associated protein 2, Smn1 - survival motor neuron 1, Smo - smoothened homolog (drosophila), Klc1 - kinesin light chain 1, Crmp1 - collapsin response mediator protein 1, Kif5c - kinesin family member 5c, Csnk1e - casein kinase 1, epsilon, Mapk8ip1 - mitogen-activated protein kinase 8 interacting protein 1, Pak1 - p21 protein (cdc42/rac)-activ…
ME2	GO:0000977	RNA polymerase II regulatory region sequence-specific DNA binding	7.88e-06	0.0345	2.14	15007	800	333	38	[Hdac2 - histone deacetylase 2, Emx2 - empty spiracles homeobox 2, Sall2 - sal-like 2 (drosophila), Fubp1 - far upstream element (fuse) binding protein 1, H2afy2 - h2a histone family, member y2, Zfp275 - zinc finger protein 275, H2afy - h2a histone family, member y, Tcf12 - transcription factor 12, Dmrt2 - doublesex and mab-3 related transcription factor 2, Tcf15 - transcription factor 15, Zic1 -…
ME2	GO:0001012	RNA polymerase II regulatory region DNA binding	7.88e-06	0.0173	2.14	15007	800	333	38	[Hdac2 - histone deacetylase 2, Emx2 - empty spiracles homeobox 2, Sall2 - sal-like 2 (drosophila), Fubp1 - far upstream element (fuse) binding protein 1, H2afy2 - h2a histone family, member y2, Zfp275 - zinc finger protein 275, H2afy - h2a histone family, member y, Tcf12 - transcription factor 12, Dmrt2 - doublesex and mab-3 related transcription factor 2, Tcf15 - transcription factor 15, Zic1 -…
ME2	GO:0003677	DNA binding	1.41e-05	0.0206	1.66	15007	1843	333	68	[Emx2 - empty spiracles homeobox 2, Sall2 - sal-like 2 (drosophila), H2afy2 - h2a histone family, member y2, Hmgn3 - high mobility group nucleosomal binding domain 3, Ssbp1 - single-stranded dna binding protein 1, H2afy - h2a histone family, member y, Polr1e - polymerase (rna) i polypeptide e, Zic1 - zinc finger protein of the cerebellum 1, Rbmxl1 - rna binding motif protein, x linked-like-1, Rfx…
ME2	GO:0044212	transcription regulatory region DNA binding	4.43e-05	0.0486	1.94	15007	930	333	40	[Hdac2 - histone deacetylase 2, Emx2 - empty spiracles homeobox 2, Sall2 - sal-like 2 (drosophila), Fubp1 - far upstream element (fuse) binding protein 1, H2afy2 - h2a histone family, member y2, Zfp275 - zinc finger protein 275, Tfam - transcription factor a, mitochondrial, H2afy - h2a histone family, member y, Tcf12 - transcription factor 12, Dmrt2 - doublesex and mab-3 related transcription fac…
ME2	GO:0001067	regulatory region nucleic acid binding	4.76e-05	0.0418	1.93	15007	933	333	40	[Hdac2 - histone deacetylase 2, Emx2 - empty spiracles homeobox 2, Sall2 - sal-like 2 (drosophila), Fubp1 - far upstream element (fuse) binding protein 1, H2afy2 - h2a histone family, member y2, Zfp275 - zinc finger protein 275, Tfam - transcription factor a, mitochondrial, H2afy - h2a histone family, member y, Tcf12 - transcription factor 12, Dmrt2 - doublesex and mab-3 related transcription fac…
ME2	GO:0001972	retinoic acid binding	6.95e-05	0.0508	16.39	15007	11	333	4	[Crabp2 - cellular retinoic acid binding protein ii, Crabp1 - cellular retinoic acid binding protein i, Nr2f2 - nuclear receptor subfamily 2, group f, member 2, Fabp5 - fatty acid binding protein 5, epidermal]
ME2	GO:0043565	sequence-specific DNA binding	8.15e-05	0.051	1.79	15007	1159	333	46	[Emx2 - empty spiracles homeobox 2, Hdac2 - histone deacetylase 2, Sall2 - sal-like 2 (drosophila), Fubp1 - far upstream element (fuse) binding protein 1, H2afy2 - h2a histone family, member y2, Zfp275 - zinc finger protein 275, Tfam - transcription factor a, mitochondrial, Foxi2 - forkhead box i2, H2afy - h2a histone family, member y, Tcf12 - transcription factor 12, Dmrt2 - doublesex and mab-3 …
ME2	GO:0000978	RNA polymerase II proximal promoter sequence-specific DNA binding	8.2e-05	0.045	2.16	15007	604	333	29	[Emx2 - empty spiracles homeobox 2, Hdac2 - histone deacetylase 2, Fubp1 - far upstream element (fuse) binding protein 1, Tcf12 - transcription factor 12, Glis3 - glis family zinc finger 3, Zic1 - zinc finger protein of the cerebellum 1, Tcf15 - transcription factor 15, Ebf3 - early b cell factor 3, Rbmxl1 - rna binding motif protein, x linked-like-1, Rfx7 - regulatory factor x, 7, E2f7 - e2f tra…
ME2	GO:0000976	transcription regulatory region sequence-specific DNA binding	8.52e-05	0.0415	1.9	15007	925	333	39	[Hdac2 - histone deacetylase 2, Emx2 - empty spiracles homeobox 2, Sall2 - sal-like 2 (drosophila), Fubp1 - far upstream element (fuse) binding protein 1, H2afy2 - h2a histone family, member y2, Zfp275 - zinc finger protein 275, H2afy - h2a histone family, member y, Tcf12 - transcription factor 12, Dmrt2 - doublesex and mab-3 related transcription factor 2, Tcf15 - transcription factor 15, Zic1 -…
ME2	GO:0003690	double-stranded DNA binding	0.000105	0.0462	1.83	15007	1035	333	42	[Pcna - proliferating cell nuclear antigen, Hdac2 - histone deacetylase 2, Emx2 - empty spiracles homeobox 2, Sall2 - sal-like 2 (drosophila), Fubp1 - far upstream element (fuse) binding protein 1, H2afy2 - h2a histone family, member y2, Zfp275 - zinc finger protein 275, H2afy - h2a histone family, member y, Tcf12 - transcription factor 12, Dmrt2 - doublesex and mab-3 related transcription factor…
ME2	GO:0000979	RNA polymerase II core promoter sequence-specific DNA binding	0.000157	0.0625	9.39	15007	24	333	5	[Pax6 - paired box gene 6, H2afz - h2a histone family, member z, H2afy - h2a histone family, member y, Tbp - tata box binding protein, Tbpl1 - tata box binding protein-like 1]
ME2	GO:0000987	proximal promoter sequence-specific DNA binding	0.00017	0.062	2.07	15007	630	333	29	[Emx2 - empty spiracles homeobox 2, Hdac2 - histone deacetylase 2, Fubp1 - far upstream element (fuse) binding protein 1, Tcf12 - transcription factor 12, Glis3 - glis family zinc finger 3, Zic1 - zinc finger protein of the cerebellum 1, Tcf15 - transcription factor 15, Ebf3 - early b cell factor 3, Rbmxl1 - rna binding motif protein, x linked-like-1, Rfx7 - regulatory factor x, 7, E2f7 - e2f tra…
ME2	GO:1990837	sequence-specific double-stranded DNA binding	0.000197	0.0665	1.83	15007	963	333	39	[Hdac2 - histone deacetylase 2, Emx2 - empty spiracles homeobox 2, Sall2 - sal-like 2 (drosophila), Fubp1 - far upstream element (fuse) binding protein 1, H2afy2 - h2a histone family, member y2, Zfp275 - zinc finger protein 275, H2afy - h2a histone family, member y, Tcf12 - transcription factor 12, Dmrt2 - doublesex and mab-3 related transcription factor 2, Tcf15 - transcription factor 15, Zic1 -…
ME2	GO:0003676	nucleic acid binding	0.000274	0.0859	1.41	15007	2803	333	88	[Lsm14b - lsm14 homolog b (scd6, s. cerevisiae), Emx2 - empty spiracles homeobox 2, Sall2 - sal-like 2 (drosophila), H2afy2 - h2a histone family, member y2, Hmgn3 - high mobility group nucleosomal binding domain 3, H2afy - h2a histone family, member y, Ssbp1 - single-stranded dna binding protein 1, Polr1e - polymerase (rna) i polypeptide e, Zic1 - zinc finger protein of the cerebellum 1, Lin28b -…
