## Supplementary Table 5 for "Developmental regulation of neuronal gene expression by Elongator complex protein 1 dosage"

### Sheet: GO_M4_M7_M10
Module	GO Term	Description	P-value	FDR q-value	Enrichment	N	B	n	b	Genes
ME4	GO:0098800	inner mitochondrial membrane protein complex	5.26e-07	0.00103	9.3	15007	110	132	9	[Ndufa13 - nadh dehydrogenase (ubiquinone) 1 alpha subcomplex, 13, Ndufa9 - nadh dehydrogenase (ubiquinone) 1 alpha subcomplex, 9, Ndufs8 - nadh dehydrogenase (ubiquinone) fe-s protein 8, Timm50 - translocase of inner mitochondrial membrane 50, Uqcrc1 - ubiquinol-cytochrome c reductase core protein 1, Atp5b - atp synthase, h+ transporting mitochondrial f1 complex, beta subunit, Ndufv1 - nadh dehy…
ME4	GO:0098803	respiratory chain complex	1.58e-06	0.00155	12.24	15007	65	132	7	[Ndufa13 - nadh dehydrogenase (ubiquinone) 1 alpha subcomplex, 13, Ndufa9 - nadh dehydrogenase (ubiquinone) 1 alpha subcomplex, 9, Ndufs8 - nadh dehydrogenase (ubiquinone) fe-s protein 8, Uqcrc1 - ubiquinol-cytochrome c reductase core protein 1, Ndufv1 - nadh dehydrogenase (ubiquinone) flavoprotein 1, Sdha - succinate dehydrogenase complex, subunit a, flavoprotein (fp), Ndufb7 - nadh dehydrogenas…
ME4	GO:0005739	mitochondrion	3.5e-06	0.00229	2.34	15007	1557	132	32	[Mars - methionine-trna synthetase, Gars - glycyl-trna synthetase, Ndufa13 - nadh dehydrogenase (ubiquinone) 1 alpha subcomplex, 13, Ndufa9 - nadh dehydrogenase (ubiquinone) 1 alpha subcomplex, 9, Atp5b - atp synthase, h+ transporting mitochondrial f1 complex, beta subunit, Sars - seryl-aminoacyl-trna synthetase, Snd1 - staphylococcal nuclease and tudor domain containing 1, Aldh18a1 - aldehyde de…
ME4	GO:0044444	cytoplasmic part	8.5e-06	0.00417	1.38	15007	7524	132	91	[Gars - glycyl-trna synthetase, Bcl10 - b cell leukemia/lymphoma 10, Ndufa9 - nadh dehydrogenase (ubiquinone) 1 alpha subcomplex, 9, Frmd8 - ferm domain containing 8, Vps33a - vacuolar protein sorting 33a (yeast), Slc1a6 - solute carrier family 1 (high affinity aspartate/glutamate transporter), member 6, Tars - threonyl-trna synthetase, Sars - seryl-aminoacyl-trna synthetase, Chac1 - chac, cation…
ME4	GO:0070469	respiratory chain	1.15e-05	0.00451	11.76	15007	58	132	6	[Ndufa13 - nadh dehydrogenase (ubiquinone) 1 alpha subcomplex, 13, Ndufa9 - nadh dehydrogenase (ubiquinone) 1 alpha subcomplex, 9, Ndufs8 - nadh dehydrogenase (ubiquinone) fe-s protein 8, Uqcrc1 - ubiquinol-cytochrome c reductase core protein 1, Ndufv1 - nadh dehydrogenase (ubiquinone) flavoprotein 1, Ndufb7 - nadh dehydrogenase (ubiquinone) 1 beta subcomplex, 7]
ME4	GO:0098796	membrane protein complex	1.35e-05	0.00441	2.67	15007	979	132	23	[Ndufa13 - nadh dehydrogenase (ubiquinone) 1 alpha subcomplex, 13, Cdh1 - cadherin 1, Ndufa9 - nadh dehydrogenase (ubiquinone) 1 alpha subcomplex, 9, Sec31a - sec31 homolog a (s. cerevisiae), Ticam2 - toll-like receptor adaptor molecule 2, Timm50 - translocase of inner mitochondrial membrane 50, Vps33a - vacuolar protein sorting 33a (yeast), Atp5b - atp synthase, h+ transporting mitochondrial f1 …
ME4	GO:1990204	oxidoreductase complex	1.63e-05	0.00458	8.65	15007	92	132	7	[Ndufa13 - nadh dehydrogenase (ubiquinone) 1 alpha subcomplex, 13, Ndufa9 - nadh dehydrogenase (ubiquinone) 1 alpha subcomplex, 9, Ndufs8 - nadh dehydrogenase (ubiquinone) fe-s protein 8, Uqcrc1 - ubiquinol-cytochrome c reductase core protein 1, Ndufv1 - nadh dehydrogenase (ubiquinone) flavoprotein 1, Sdha - succinate dehydrogenase complex, subunit a, flavoprotein (fp), Ndufb7 - nadh dehydrogenas…
ME4	GO:0030964	NADH dehydrogenase complex	3.2e-05	0.00784	13.53	15007	42	132	5	[Ndufa13 - nadh dehydrogenase (ubiquinone) 1 alpha subcomplex, 13, Ndufa9 - nadh dehydrogenase (ubiquinone) 1 alpha subcomplex, 9, Ndufs8 - nadh dehydrogenase (ubiquinone) fe-s protein 8, Ndufv1 - nadh dehydrogenase (ubiquinone) flavoprotein 1, Ndufb7 - nadh dehydrogenase (ubiquinone) 1 beta subcomplex, 7]
ME4	GO:0045271	respiratory chain complex I	3.2e-05	0.00697	13.53	15007	42	132	5	[Ndufa13 - nadh dehydrogenase (ubiquinone) 1 alpha subcomplex, 13, Ndufa9 - nadh dehydrogenase (ubiquinone) 1 alpha subcomplex, 9, Ndufs8 - nadh dehydrogenase (ubiquinone) fe-s protein 8, Ndufv1 - nadh dehydrogenase (ubiquinone) flavoprotein 1, Ndufb7 - nadh dehydrogenase (ubiquinone) 1 beta subcomplex, 7]
ME4	GO:0005747	mitochondrial respiratory chain complex I	3.2e-05	0.00628	13.53	15007	42	132	5	[Ndufa13 - nadh dehydrogenase (ubiquinone) 1 alpha subcomplex, 13, Ndufa9 - nadh dehydrogenase (ubiquinone) 1 alpha subcomplex, 9, Ndufs8 - nadh dehydrogenase (ubiquinone) fe-s protein 8, Ndufv1 - nadh dehydrogenase (ubiquinone) flavoprotein 1, Ndufb7 - nadh dehydrogenase (ubiquinone) 1 beta subcomplex, 7]
ME4	GO:0098798	mitochondrial protein complex	4.97e-05	0.00886	4.76	15007	239	132	10	[Ndufa13 - nadh dehydrogenase (ubiquinone) 1 alpha subcomplex, 13, Ndufa9 - nadh dehydrogenase (ubiquinone) 1 alpha subcomplex, 9, Ndufs8 - nadh dehydrogenase (ubiquinone) fe-s protein 8, Mrpl23 - mitochondrial ribosomal protein l23, Timm50 - translocase of inner mitochondrial membrane 50, Uqcrc1 - ubiquinol-cytochrome c reductase core protein 1, Atp5b - atp synthase, h+ transporting mitochondria…
ME4	GO:0044455	mitochondrial membrane part	6.59e-05	0.0108	5.14	15007	199	132	9	[Ndufa13 - nadh dehydrogenase (ubiquinone) 1 alpha subcomplex, 13, Ndufa9 - nadh dehydrogenase (ubiquinone) 1 alpha subcomplex, 9, Ndufs8 - nadh dehydrogenase (ubiquinone) fe-s protein 8, Timm50 - translocase of inner mitochondrial membrane 50, Uqcrc1 - ubiquinol-cytochrome c reductase core protein 1, Atp5b - atp synthase, h+ transporting mitochondrial f1 complex, beta subunit, Ndufv1 - nadh dehy…
ME4	GO:1990184	amino acid transport complex	7.68e-05	0.0116	113.69	15007	2	132	2	[Slc3a2 - solute carrier family 3 (activators of dibasic and neutral amino acid transport), member 2, Slc7a5 - solute carrier family 7 (cationic amino acid transporter, y+ system), member 5]
ME4	GO:0044424	intracellular part	8.73e-05	0.0122	1.16	15007	11734	132	120	[Zkscan6 - zinc finger with krab and scan domains 6, Ndufa9 - nadh dehydrogenase (ubiquinone) 1 alpha subcomplex, 9, Frmd8 - ferm domain containing 8, Trim44 - tripartite motif-containing 44, Slc1a6 - solute carrier family 1 (high affinity aspartate/glutamate transporter), member 6, Tars - threonyl-trna synthetase, Jdp2 - jun dimerization protein 2, Chac1 - chac, cation transport regulator 1, Slc…
ME4	GO:0031588	nucleotide-activated protein kinase complex	0.000104	0.0136	31.01	15007	11	132	3	[Prkar2a - protein kinase, camp dependent regulatory, type ii alpha, Prkar1a - protein kinase, camp dependent regulatory, type i, alpha, Sesn2 - sestrin 2]
ME4	GO:0005829	cytosol	0.00017	0.0208	1.67	15007	3068	132	45	[Mars - methionine-trna synthetase, Gars - glycyl-trna synthetase, Bcl10 - b cell leukemia/lymphoma 10, Sec31a - sec31 homolog a (s. cerevisiae), Frmd8 - ferm domain containing 8, Dpf2 - d4, zinc and double phd fingers family 2, Tars - threonyl-trna synthetase, Arl14ep - adp-ribosylation factor-like 14 effector protein, Sars - seryl-aminoacyl-trna synthetase, Snd1 - staphylococcal nuclease and tu…
ME4	GO:0030134	COPII-coated ER to Golgi transport vesicle	0.000216	0.025	13.38	15007	34	132	4	[Ergic3 - ergic and golgi 3, Sec31a - sec31 homolog a (s. cerevisiae), Ticam2 - toll-like receptor adaptor molecule 2, Yif1b - yip1 interacting factor homolog b (s. cerevisiae)]
ME4	GO:0005852	eukaryotic translation initiation factor 3 complex	0.00028	0.0305	22.74	15007	15	132	3	[Eif3g - eukaryotic translation initiation factor 3, subunit g, Eif3f - eukaryotic translation initiation factor 3, subunit f, Eif3c - eukaryotic translation initiation factor 3, subunit c]
ME4	GO:0097224	sperm connecting piece	0.000455	0.0471	56.84	15007	4	132	2	[Prkar1a - protein kinase, camp dependent regulatory, type i, alpha, Capzb - capping protein (actin filament) muscle z-line, beta]
ME7	GO:0003774	motor activity	0.000334	1	12.02	15007	111	45	4	[Kifc1 - kinesin family member c1, Myo1d - myosin id, Myl6b - myosin, light polypeptide 6b, Kifc5b - kinesin family member c5b]
ME7	GO:0008097	5S rRNA binding	0.000569	1	55.58	15007	12	45	2	[Gltscr2 - glioma tumor suppressor candidate region gene 2, Eef2 - eukaryotic translation elongation factor 2]
ME10	GO:0042584	chromaffin granule membrane	0.000133	0.262	7503.5	15007	2	1	1	[Sri - sorcin]
ME10	GO:0044326	dendritic spine neck	0.0006	0.589	1667.44	15007	9	1	1	[Sri - sorcin]
